# An integrative taxonomic treatment of the Mycetophilidae (Diptera: Bibionomorpha) from Singapore reveals 115 new species on 730km^2^

**DOI:** 10.1101/2023.09.02.555672

**Authors:** Dalton de Souza Amorim, Sarah Siqueira Oliveira, Maria Isabel P. A. Balbi, Yuchen Ang, Ambrosio Torres, Darren Yeo, Amrita Srivathsan, Rudolf Meier

**Affiliations:** Departamento de Biologia, FFCLRP, Universidade de São Paulo; Departamento de Ecologia, Instituto de Ciências Biológicas, Universidade Federal de Goiás; Lee Kong Chian Natural History Museum, National University of Singapore; Centre for Wildlife Forensics, National Parks Board Singapore; Center for Integrative Biodiversity Discovery, Leibniz Institute for Evolution and Biodiversity Science, Museum für Naturkunde Berlin

**Keywords:** Mycetophilidae, Integrative Taxonomy, Reverse Taxonomic Workflow, Oriental Insect Fauna, NGS barcodes
