## Supplementary material for "An integrative taxonomic treatment of the Mycetophilidae (Diptera: Bibionomorpha) from Singapore reveals 115 new species on 730km^2^": ClassStats_MycetophilidaeFinalNPM_First.xlsx

### Sheet: ClassStats_MycetophilidaeFinalN
Species	Precision	Recall	Specificity	Accuracy	F1Score
Epicypta nanyangu	1	1	1	1	1
Epicypta janetyeeae	1	1	1	1	1
Neoempheria mandai	1	1	1	1	1
Epicypta ganengsengi	1	1	1	1	1
Integricypta shirinae	1	1	1	1	1
Azana leekongchiani	1	1	1	1	1
Epicypta ridleyi	1	1	1	1	1
Epicypta constancesingamae	1	1	1	1	1
Epicypta gehminae	1	1	1	1	1
Epicypta foomaosheng	1	1	1	1	1
Neoempheria singapura	1	1	1	1	1
Aspidionia janetjesudasonae	1	1	1	1	1
Neoempheria sabana	1	1	1	1	1
Platurocypta adeleneweeae	1	1	1	1	1
Epicypta lamtoongjini	1	1	1	1	1
Epicypta holltumi	1	1	1	1	1
Neoempheria temasek	1	1	1	1	1
Parempheriella longyamen	1	1	1	1	1
Epicypta limchiumeiae	1	1	1	1	1
Neoempheria neesoon	1	1	1	1	1
Platyprosthiogyne rahimahae	1	1	1	1	1
Azana demeijeri	1	1	1	1	1
Clastobasis sritribuana	1	1	1	1	1
Neoempheria sachmatich	1	1	1	1	1
Allactoneura tumasik	1	1	1	1	1
Epicypta grootaerti	1	1	1	1	1
Epicypta wallacei	1	1	1	1	1
Clastobasis bugis	1	1	1	1	1
Platyprosthiogyne phanwaithongae	1	1	1	1	1
Epicypta annwee	1	1	1	1	1
Manota spG	1	1	1	1	1
Mycetophila georgettechenae	1	1	1	1	1
Aspidionia fatimahae	1	1	1	1	1
Manota mahuan	1	1	1	1	1
Parempheriella mait	1	1	1	1	1
Manota chiamassie	1	1	1	1	1
Manota temenggong	1	1	1	1	1
Platurocypta tanhoweliangi	1	1	1	1	1
Tetragoneura farquhari	1	1	1	1	1
Manota spE	1	1	1	1	1
Manota spF	1	1	1	1	1
Mycetophila aishae	1	1	1	1	1
Manota banzu	1	1	1	1	1
Integricypta fergusondavie	0.9375	1	0.99998	0.99999	0.96774
Epicypta jennylauae	0.83333	1	0.99998	0.99999	0.90909
Neoempheria malacca	0.8	1	0.99998	0.99999	0.88889
Clastobasis oranglaut	0.75	1	0.99998	0.99999	0.85714
Allactoneura limbosengi	0.71429	1	0.99993	0.99996	0.83334
Chalastonepsia sp	0.66667	1	0.99997	0.99998	0.8
Epicypta chezaharaae	0.57143	1	0.99995	0.99998	0.72727
Neoempheria xinjiapo	0.5	1	0.99998	0.99999	0.66667
Integricypta hoyuenhoeae	0.30769	1	0.99985	0.99992	0.47059
Epicypta tanjiakkimi	0.29508	1	0.99929	0.99964	0.45569
Neoempheria spE	0.25	1	0.99995	0.99998	0.4
Neoempheria riatanae	0.2	1	0.99993	0.99996	0.33333
Neoempheria spF	0.0625	1	0.99975	0.99988	0.11765
Epicypta nus	NA	NA	1	NA	NA
Epicypta kohkhenglianae	NA	NA	1	NA	NA
Epicypta jackieyingae	NA	NA	1	NA	NA
Epicypta joaquimae	NA	NA	1	NA	NA
Neoempheria fajar	NA	NA	1	NA	NA
Epicypta purchoni	NA	NA	1	NA	NA
Parempheriella peranakan	NA	NA	1	NA	NA
Neoempheria spG	NA	NA	1	NA	NA
Epicypta peterngi	NA	NA	1	NA	NA
Integricypta teosoonkimae	NA	NA	1	NA	NA
Epicypta daintoni	NA	NA	1	NA	NA
Neoempheria merlio	NA	NA	1	NA	NA
Neoempheria shicheng	NA	NA	1	NA	NA
Platyprosthiogyne gohsookhimae	NA	NA	1	NA	NA
Neoempheria spC	NA	NA	1	NA	NA
Neoempheria merdeka	NA	NA	1	NA	NA
Neoempheria polunini	NA	NA	1	NA	NA
Brachycampta murphyi	NA	NA	1	NA	NA
Neoempheria pulau	NA	NA	1	NA	NA
Neoempheria puluochung	NA	NA	1	NA	NA
Neoempheria sangabo	NA	NA	1	NA	NA
Platyprosthiogyne lynetteseahae	NA	NA	1	NA	NA
Epicypta maggielimae	NA	NA	1	NA	NA
Mycetophila chngseoktinae	NA	NA	1	NA	NA
Neoempheria kokoiyeeae	NA	NA	1	NA	NA
Neoempheria sinkapho	NA	NA	1	NA	NA
Allodia glorialimae	NA	NA	1	NA	NA
Parempheriella defectiva	NA	NA	1	NA	NA
Neoempheria ujong	NA	NA	1	NA	NA
Brachycampta limtzepengi	NA	NA	1	NA	NA
Epicypta catherinelimae	NA	NA	1	NA	NA
Epicypta khatijunae	NA	NA	1	NA	NA
Exechia tanswiehiani	NA	NA	1	NA	NA
Neoempheria subaraji	NA	NA	1	NA	NA
Neoempheria spA	NA	NA	1	NA	NA
Neoempheria spB	NA	NA	1	NA	NA
Neoempheria spD	NA	NA	1	NA	NA
Platyprosthiogyne snehalethaae	NA	NA	1	NA	NA
Brachycampta teopohlengi	NA	NA	1	NA	NA
Monoclona simhapura	NA	NA	1	NA	NA
Tetragoneura chola	NA	NA	1	NA	NA
Neoempheria dizonalis	NA	NA	1	NA	NA
Epicypta yupeigaoae	NA	NA	1	NA	NA
Manota spC	NA	NA	1	NA	NA
Mohelia zubirsaidi	NA	NA	1	NA	NA
Aspidionia cheesweeleeae	NA	NA	1	NA	NA
Platyprosthiogyne neilaae	NA	NA	1	NA	NA
Eumanota racola	NA	NA	1	NA	NA
Exechia alinewongae	NA	NA	1	NA	NA
Neoempheria cinkappur	NA	NA	1	NA	NA
Manota bukittimah	NA	NA	1	NA	NA
Manota spA	NA	NA	1	NA	NA
Manota danmaxi	NA	NA	1	NA	NA
Leptomorphus rafflesi	NA	NA	1	NA	NA
Manota tantocksengi	NA	NA	1	NA	NA
Ectrepesthoneura johor	NA	NA	1	NA	NA
Tetragoneura dayuan	NA	NA	1	NA	NA
Manota spD	NA	NA	1	NA	NA
Tetragoneura crawfurdi	NA	NA	1	NA	NA
Manota spB	NA	NA	1	NA	NA
Metanepsia malaysiana	NA	NA	0.99995	NA	NA
Unidentified	0.99994	0.99899	0.9958	0.9982	0.99936
