## Supplementary material for "An integrative taxonomic treatment of the Mycetophilidae (Diptera: Bibionomorpha) from Singapore reveals 115 new species on 730km^2^": DMCsMycetoFinal.csv

Species	DMC
Epicypta_nanyangu	[19: A, 37: C, 70: G, 130: T, 155: C, 190: C, 202: C]
Epicypta_janetyeeae	[22: C, 67: T, 128: G, 129: T, 140: C, 212: C, 214: T, 298: T]
Epicypta_ganengsengi	[28: T, 85: G, 133: T, 146: A, 172: C, 193: T, 277: G]
Integricypta_shirinae	[14: T, 24: G, 37: A, 73: C, 88: T, 123: A, 256: C, 259: C]
Epicypta_ridleyi	[10: A, 29: T, 148: T, 163: G, 187: A, 191: C, 229: C, 265: C, 286: T]
Epicypta_constancesingamae	[25: T, 125: T, 128: T, 130: T, 181: T, 194: C, 280: G]
Epicypta_gehminae	[34: C, 121: G, 139: A, 187: A, 188: T, 190: A, 211: G, 241: T, 262: C]
Epicypta_nus	[109: T, 127: A, 166: G, 197: C, 199: T, 241: T, 262: C, 307: C]
Epicypta_kohkhenglianae	[85: G, 91: C, 148: T, 187: A, 268: C, 274: C, 308: C]
Epicypta_jackieyingae	[28: T, 58: G, 127: A, 163: G, 166: G, 169: T, 241: T, 253: T]
Azana_leekongchiani	[44: A, 46: A, 76: A, 124: T, 142: A, 173: A, 203: C, 205: T, 209: G]
Epicypta_joaquimae	[28: G, 76: C, 79: T, 121: G, 125: T, 127: T, 133: T, 137: T, 155: C]
Neoempheria_fajar	[7: A, 67: G, 169: T, 184: A, 233: C, 250: C, 259: C, 271: C, 283: G]
Epicypta_purchoni	[10: A, 61: C, 118: C, 130: C, 199: T, 251: C, 253: T]
Epicypta_foomaosheng	[29: T, 56: C, 148: T, 149: T, 196: T, 199: T, 220: T, 223: A, 277: A]
Integricypta_fergusondavie	[29: T, 67: T, 122: A, 123: A, 125: T, 127: C, 146: A, 155: C, 181: T, 229: C]
Epicypta_jennylauae	[29: T, 125: T, 127: A, 128: T, 130: T, 149: T, 169: T, 208: A, 247: T]
Clastobasis_bugis	[103: C, 109: C, 110: G, 112: A, 124: C, 184: C, 208: T]
Aspidionia_fatimahae	[41: C, 97: C, 124: C, 133: C, 152: T, 280: C]
Epicypta_annwee	[10: G, 109: C, 128: G, 129: T, 148: G, 208: A]
Epicypta_holltumi	[67: G, 76: C, 79: T, 127: A, 133: G, 223: A, 259: C]
Epicypta_limchiumeiae	[46: G, 157: G, 163: C, 187: G, 194: T, 223: A]
Mycetophila_aishae	[31: C, 44: A, 49: C, 118: C, 160: C, 187: C, 190: G, 220: T]
Neoempheria_neesoon	[34: C, 64: T, 67: T, 136: C, 142: C, 155: C, 184: C]
Manota_mahuan	[10: C, 125: A, 127: A, 133: T, 144: C, 172: C, 190: G, 196: T, 205: T]
Manota_chiamassie	[8: G, 55: A, 94: T, 131: A, 145: C, 226: C, 244: C]
Allactoneura_tumasik	[5: G, 12: A, 67: C, 70: T, 106: A, 140: T, 175: T, 184: A, 265: C, 286: A]
Platyprosthiogyne_phanwaithongae	[46: C, 103: C, 128: A, 133: G, 148: C, 151: G, 154: A, 212: C]
Neoempheria_singapura	[4: T, 25: T, 40: C, 109: T, 172: A, 262: C, 265: C, 271: T, 298: T]
Epicypta_grootaerti	[28: T, 29: T, 121: G, 125: T, 130: C, 136: C, 137: T, 139: A, 193: T, 197: C, 199: T]
Clastobasis_sritribuana	[19: A, 28: T, 52: C, 70: G, 110: G, 112: A, 139: C, 145: C]
Neoempheria_sabana	[19: C, 37: A, 67: T, 127: C, 187: A, 250: C, 251: C, 261: G, 262: T, 274: A]
Parempheriella_peranakan	[10: A, 19: C, 137: C, 217: T, 220: G, 244: C, 250: C, 262: C, 283: T, 298: T]
Neoempheria_spG	[7: A, 46: C, 55: C, 130: G, 133: T, 137: C, 283: T, 295: C]
Aspidionia_janetjesudasonae	[22: C, 55: A, 64: T, 76: A, 125: A, 126: G, 127: A, 238: T]
Epicypta_peterngi	[19: A, 149: G, 151: C, 226: C, 229: T, 238: G]
Neoempheria_malacca	[73: C, 130: T, 137: C, 139: A, 163: A, 202: A, 236: C, 238: T, 247: T, 295: C]
Epicypta_lamtoongjini	[28: C, 29: T, 97: C, 106: A, 130: A, 172: A, 193: T, 202: A, 208: T, 217: G, 241: T]
Integricypta_teosoonkimae	[10: C, 14: T, 16: A, 24: G, 25: T, 55: A, 106: T, 122: A, 133: T, 217: C, 286: T]
Epicypta_daintoni	[62: C, 67: G, 106: C, 181: C, 220: T, 274: C, 304: G, 313: C]
Neoempheria_merlio	[4: G, 7: C, 19: C, 55: C, 103: C, 127: C, 187: A, 202: A, 223: A, 244: C]
Neoempheria_shicheng	[1: T, 137: C, 187: A, 194: C, 196: T, 202: C, 229: C, 250: C, 251: C, 262: T]
Neoempheria_temasek	[73: C, 145: C, 172: A, 202: C, 203: C, 238: T, 244: C, 247: T, 265: C]
Parempheriella_longyamen	[55: C, 137: C, 190: C, 193: T, 220: G, 226: C, 241: T]
Platyprosthiogyne_gohsookhimae	[58: C, 145: C, 146: A, 199: T, 205: T, 212: C, 235: T, 253: T]
Neoempheria_spC	[1: A, 7: C, 10: A, 37: A, 73: C, 88: T, 178: C, 196: A, 296: C, 298: T]
Neoempheria_merdeka	[19: A, 73: C, 76: C, 138: A, 154: C, 155: C, 220: T, 274: C, 283: T, 308: C]
Neoempheria_polunini	[43: G, 46: C, 49: C, 70: G, 73: C, 91: C, 127: A, 244: C]
Platyprosthiogyne_rahimahae	[25: T, 76: C, 94: C, 118: C, 128: A, 136: C, 277: C]
Azana_demeijeri	[44: A, 55: A, 148: C, 173: A, 184: A, 202: C, 205: C, 229: C]
Brachycampta_murphyi	[22: C, 25: C, 28: T, 154: A, 199: T, 202: A, 208: A, 211: T, 220: T]
Neoempheria_pulau	[40: C, 91: C, 155: C, 163: C, 259: C, 283: T, 298: C]
Neoempheria_puluochung	[2: T, 7: C, 25: T, 67: T, 73: T, 194: C, 199: T, 202: A, 205: G, 261: G, 274: A]
Neoempheria_sangabo	[1: A, 7: C, 127: T, 143: A, 178: C, 184: C, 205: T, 253: T]
Platyprosthiogyne_lynetteseahae	[7: C, 19: A, 22: C, 25: C, 128: A, 148: T, 175: T, 256: C]
Epicypta_maggielimae	[22: C, 49: C, 97: C, 133: G, 139: A, 193: G, 250: C, 310: T]
Mycetophila_chngseoktinae	[1: A, 12: G, 13: A, 49: C, 139: C, 175: C, 251: C, 292: T]
Neoempheria_kokoiyeeae	[22: C, 28: T, 133: C, 184: C, 187: A, 188: C, 261: G, 277: C]
Neoempheria_sinkapho	[46: A, 55: A, 70: G, 130: C, 134: G, 147: A, 261: G, 274: C]
Allodia_glorialimae	[55: A, 70: G, 85: T, 128: T, 154: C, 185: G, 199: T, 223: A]
Parempheriella_defectiva	[43: G, 64: T, 73: C, 100: C, 169: C, 205: T, 247: G]
Neoempheria_ujong	[41: C, 43: T, 73: C, 199: C, 205: G, 212: C, 247: T, 251: C, 253: T]
Brachycampta_limtzepengi	[16: C, 22: C, 88: T, 130: C, 199: C, 205: C, 220: T, 277: C]
Epicypta_catherinelimae	[4: C, 7: G, 34: C, 118: C, 128: G, 129: T, 193: C, 196: G, 205: G]
Epicypta_khatijunae	[1: C, 16: C, 23: T, 124: T, 127: G, 196: C, 199: T, 203: C, 205: C]
Exechia_tanswiehiani	[7: C, 28: T, 40: C, 91: G, 149: C, 151: C, 154: A, 155: C, 157: T, 244: C]
Neoempheria_subaraji	[4: C, 19: G, 25: G, 73: C, 94: C, 130: A, 238: G]
Neoempheria_spA	[41: C, 55: C, 70: A, 169: T, 199: T, 205: C, 217: C, 277: C]
Neoempheria_spB	[31: C, 76: C, 88: T, 100: C, 106: G, 127: A, 194: T, 199: T]
Neoempheria_spD	[1: A, 16: C, 49: C, 55: A, 56: C, 109: C, 137: C, 139: A, 173: C]
Parempheriella_mait	[62: C, 64: T, 67: C, 70: G, 76: C, 196: G, 212: C, 265: C, 268: C, 298: T]
Platyprosthiogyne_snehalethaae	[10: C, 106: C, 138: T, 149: C, 151: T, 269: A]
Brachycampta_teopohlengi	[106: C, 142: C, 173: C, 187: C, 211: C, 223: A, 286: C]
Monoclona_simhapura	[40: C, 70: G, 103: C, 106: C, 109: A, 138: T, 139: T, 151: G]
Tetragoneura_chola	[19: A, 43: T, 142: A, 146: A, 199: G, 208: A, 220: G, 251: C]
Neoempheria_dizonalis	[10: A, 55: C, 76: A, 124: G, 127: A, 154: C, 155: C, 262: C]
Epicypta_yupeigaoae	[10: C, 55: C, 148: C, 149: T, 175: T, 181: T, 196: G, 251: A, 253: T]
Manota_spC	[10: A, 31: C, 40: C, 55: A, 88: T, 125: A, 145: A, 154: A, 229: C]
Platurocypta_tanhoweliangi	[1: A, 11: T, 64: T, 67: T, 121: G, 133: C, 134: C, 187: A, 205: G]
Mohelia_zubirsaidi	[12: A, 24: T, 34: C, 67: G, 113: T, 122: A, 123: A, 127: C, 262: G, 275: T]
Aspidionia_cheesweeleeae	[13: C, 16: A, 76: A, 214: T, 223: A, 241: T, 283: T]
Platyprosthiogyne_neilaae	[12: A, 26: A, 52: C, 161: T, 162: G, 199: C, 202: C, 205: T]
Manota_spE	[13: T, 67: C, 73: C, 100: C, 143: A, 144: C, 172: A, 211: A, 235: T]
Manota_spF	[10: C, 22: C, 103: C, 126: C, 132: A, 133: C, 140: T, 268: C, 304: G]
Eumanota_racola	[1: A, 8: A, 12: T, 13: T, 24: A, 104: A, 113: C, 115: A, 125: G, 127: A]
Exechia_alinewongae	[31: C, 151: C, 193: G, 199: T, 232: G, 235: T, 251: C]
Neoempheria_cinkappur	[1: A, 10: A, 22: C, 61: C, 83: C, 145: C, 148: T, 151: G]
Manota_bukittimah	[1: A, 22: C, 28: T, 143: A, 145: A, 199: G, 211: A, 286: T]
Manota_spA	[7: G, 10: C, 28: C, 127: T, 138: A, 145: A, 199: C, 205: C]
Manota_danmaxi	[124: T, 139: C, 145: A, 154: C, 155: C, 157: T, 169: T, 196: C]
Leptomorphus_rafflesi	[43: T, 67: G, 130: G, 214: T, 229: C, 280: G, 301: C]
Manota_tantocksengi	[82: C, 94: C, 97: C, 122: A, 123: A, 144: G, 197: A]
Ectrepesthoneura_johor	[104: T, 170: A, 172: C, 182: A, 187: C, 238: T]
Manota_banzu	[85: T, 133: T, 138: G, 144: C, 181: G, 260: A]
Tetragoneura_dayuan	[31: C, 83: C, 140: A, 142: A, 162: C, 178: C, 211: G]
Manota_spD	[49: C, 76: A, 82: C, 139: C, 202: C, 238: G, 250: C, 259: C]
Tetragoneura_crawfurdi	[10: C, 45: G, 122: T, 126: T, 208: C, 212: C]
Manota_spB	[1: A, 7: C, 8: G, 11: G, 37: G, 64: T, 67: G, 73: C, 76: C, 145: A]
Epicypta_chezaharaae	[29: T, 31: T, 91: A, 163: A, 172: A, 181: T, 184: A, 187: A, 191: T, 199: A, 202: T, 205: A]
Allactoneura_limbosengi	[8: G, 11: A, 12: A, 25: T, 67: T, 76: A, 106: T, 146: A, 173: C, 184: T, 194: T, 229: A]
Mycetophila_georgettechenae	[1: G, 4: G, 12: G, 34: C, 100: C, 167: G, 175: T]
Clastobasis_oranglaut	[34: A, 46: A, 110: G, 112: A, 137: A, 139: A, 209: G, 217: T, 220: T, 241: A, 292: A]
Neoempheria_riatanae	[22: C, 28: G, 110: A, 136: C, 155: C, 161: G, 166: G, 199: A, 241: T]
Tetragoneura_farquhari	[7: A, 11: T, 46: T, 61: C, 67: C, 115: C, 140: A, 142: A, 184: C, 202: T]
Epicypta_tanjiakkimi	[67: A, 70: T, 109: A, 185: G, 188: T, 194: T, 203: C, 208: T, 247: T]
Neoempheria_mandai	[1: T, 10: A, 62: C, 64: T, 67: T, 70: T, 79: T, 106: T, 142: T, 169: A, 190: T, 262: A]
Platurocypta_adeleneweeae	[10: C, 11: G, 12: T, 112: C, 118: C, 136: C, 181: G, 202: C]
Integricypta_hoyuenhoeae	[14: T, 24: G, 123: A, 125: T, 129: C, 133: G, 136: A, 146: A]
Neoempheria_sachmatich	[4: C, 24: T, 31: C, 85: T, 91: T, 214: G]
Epicypta_wallacei	[1: C, 7: C, 19: C, 29: T, 67: C, 106: C, 178: C, 196: T, 199: T]
Manota_temenggong	[11: T, 100: C, 130: A, 140: C, 142: A, 145: T, 160: C, 275: A]
Manota_spG	[2: T, 7: T, 8: G, 40: C, 130: T, 136: A, 193: T, 196: T, 202: T, 277: T]
Metanepsia_malaysiana	[10: C, 11: T, 14: T, 16: A, 17: T, 18: T, 23: C, 35: A, 40: C, 44: G, 49: C, 132: C, 260: A]
Neoempheria_xinjiapo	[46: C, 55: A, 76: A, 79: T, 97: C, 110: A, 190: T, 193: T, 298: T]
Neoempheria_spE	[2: T, 40: C, 127: A, 133: T, 145: C, 147: G, 187: C, 196: A, 262: A]
Chalastonepsia_sp	[11: G, 12: G, 18: T, 125: C, 132: T, 171: C, 129: T]
Neoempheria_spF	[19: A, 23: A, 25: A, 139: T, 152: C, 196: A, 197: C, 199: T, 223: C, 233: C]
