## Supplementary material for "An integrative taxonomic treatment of the Mycetophilidae (Diptera: Bibionomorpha) from Singapore reveals 115 new species on 730km^2^": MycetoSpeciesList.csv

Epicypta_nanyangu
Epicypta_janetyeeae
Integricypta_fergusondavie
Epicypta_jennylauae
Epicypta_nus
Clastobasis_oranglaut
Epicypta_kohkhenglianae
Epicypta_jackieyingae
Neoempheria_mandai
Epicypta_ganengsengi
Epicypta_tanjiakkimi
Integricypta_shirinae
Azana_leekongchiani
Epicypta_joaquimae
Epicypta_ridleyi
Neoempheria_fajar
Epicypta_constancesingamae
Epicypta_gehminae
Epicypta_purchoni
Epicypta_foomaosheng
Parempheriella_peranakan
Neoempheria_spG
Neoempheria_singapura
Aspidionia_janetjesudasonae
Epicypta_peterngi
Neoempheria_malacca
Neoempheria_sabana
Neoempheria_xinjiapo
Platurocypta_adeleneweeae
Epicypta_lamtoongjini
Integricypta_hoyuenhoeae
Integricypta_teosoonkimae
Epicypta_holltumi
Neoempheria_spE
Epicypta_daintoni
Neoempheria_merlio
Neoempheria_shicheng
Neoempheria_temasek
Parempheriella_longyamen
Platyprosthiogyne_gohsookhimae
Neoempheria_spC
Epicypta_limchiumeiae
Neoempheria_merdeka
Neoempheria_neesoon
Neoempheria_polunini
Platyprosthiogyne_rahimahae
Azana_demeijeri
Brachycampta_murphyi
Clastobasis_sritribuana
Neoempheria_pulau
Neoempheria_puluochung
Neoempheria_sachmatich
Neoempheria_sangabo
Allactoneura_tumasik
Epicypta_grootaerti
Epicypta_wallacei
Platyprosthiogyne_lynetteseahae
Clastobasis_bugis
Epicypta_maggielimae
Platyprosthiogyne_phanwaithongae
Allactoneura_limbosengi
Mycetophila_chngseoktinae
Neoempheria_kokoiyeeae
Neoempheria_sinkapho
Neoempheria_spF
Allodia_glorialimae
Epicypta_annwee
Manota_spG
Parempheriella_defectiva
Mycetophila_georgettechenae
Neoempheria_ujong
Brachycampta_limtzepengi
Epicypta_catherinelimae
Epicypta_khatijunae
Exechia_tanswiehiani
Neoempheria_subaraji
Neoempheria_spA
Neoempheria_spB
Neoempheria_spD
Aspidionia_fatimahae
Manota_mahuan
Parempheriella_mait
Platyprosthiogyne_snehalethaae
Brachycampta_teopohlengi
Monoclona_simhapura
Neoempheria_riatanae
Tetragoneura_chola
Neoempheria_dizonalis
Manota_chiamassie
Epicypta_yupeigaoae
Manota_temenggong
Manota_spC
Platurocypta_tanhoweliangi
Tetragoneura_farquhari
Mohelia_zubirsaidi
Aspidionia_cheesweeleeae
Platyprosthiogyne_neilaae
Manota_spE
Metanepsia_malaysiana
Manota_spF
Eumanota_racola
Exechia_alinewongae
Mycetophila_aishae
Neoempheria_cinkappur
Manota_bukittimah
Manota_spA
Manota_danmaxi
Leptomorphus_rafflesi
Manota_tantocksengi
Ectrepesthoneura_johor
Manota_banzu
Tetragoneura_dayuan
Manota_spD
Tetragoneura_crawfurdi
Manota_spB
Chalastonepsia_sp
Epicypta_chezaharaae
